# *TET2*-mutant clonal hematopoiesis prevents T-cell exhaustion and suppresses cancer metastasis

**DOI:** 10.64898/2026.03.05.709727

**Authors:** Ai Nhan Thi Le, Manabu Fujisawa, Giacomo Campo, Yen T M Nguyen, Tran B. Nguyen, Sakurako Suma, Yasuhito Suehara, Fumihito Miura, Hiromitsu Araki, Kenichi Makishima, Tatsuhiro Sakamoto, Mizuho Nakayama, Masanobu Oshima, Miwako Kakiuchi, Shumpei Ishikawa, Chizu Tanikawa, Koichi Matsuda, Ryunosuke Saiki, Seishi Ogawa, Robert J. Vanner, Mamiko Sakata-Yanagimoto

## Abstract

Clonal hematopoiesis (CH) is widely regarded as a risk factor for age-associated disease, yet its influence on solid tumor progression remains poorly understood. Here, we uncover an unexpected tumor-suppressive role for *TET2*-mutant CH in solid tumors. Through an analysis of over 16,000 cancer patients, we demonstrate that *TET2* mutations are associated with a significant reduction in metastatic burden. Mechanistically, we show that *Tet2* deficiency prevents terminal exhaustion in CD8^+^ tumor-infiltrating lymphocytes (CD8^+^ TILs). This resistance is driven by DNA hypermethylation at regulatory elements of the transcription factor *Tox*, which prevents the induction of the terminal exhaustion program. Consequently, *Tet2*-deficient CD8^+^ TILs maintain stem-like, effector-competent states that mediate durable anti-tumor immunity and suppress metastatic outgrowth. Our findings establish *TET2*-mutant CH as a natural epigenetic constraint on T-cell exhaustion and uncover a mechanistically defined pathway with translational potential for enhancing anti-tumor immune responses.
