## Supplementary material for "*TET2*-mutant clonal hematopoiesis prevents T-cell exhaustion and suppresses cancer metastasis": Table S1

### Sheet: Table S1
Table S1. Logistic regression and Fisher's exact tests for cancer-type-specific metastatic odds in TET2-mutant clonal hematopoiesis (TET2-mutant CH) versus all other patients (related to Figure 1B).
Note that this table contains the following worksheets:
Worksheet	Cancer type
A	Breast
B	Colorectal (CRC)
C	Non-small cell lung cancer
D	Prostate

### Sheet: S1A
Table S1. Logistic regression and Fisher's exact tests for metastatic odds of breast cancer in TET2-CH vs all other patients
			TET2-CH (N=39)		Other patients (N=2453)
			Metastatic	Non-metastatic	Metastatic	Non-metastatic
			N(%)	N(%)	N(%)	N(%)
			23 (59)	16 (41)	1865 (76)	588 (24)
	Statistical method		OR	Conf.low	Conf.high	P value (without correction for multiple testing)
	Logistic regression		0.360438	0.175145	0.741757	0.00558333
	Fisher's exact test		0.45338	0.227593	0.924864	0.0219406

### Sheet: S1B
Table S1. Logistic regression and Fisher's exact tests for metastatic odds of CRC in TET2-CH vs all other patients
			TET2-CH (N=26)		Other patients (N=1978)
			Metastatic	Non-metastatic	Metastatic	Non-metastatic
			N(%)	N(%)	N(%)	N(%)
			24 (92)	2 (8)	1885 (95)	93 (5)
	Statistical method		OR	Conf.low	Conf.high	P value (without correction for multiple testing)
	Logistic regression		0.527097	0.1117	2.4873	0.41855
	Fisher's exact test		0.592241	0.143362	5.24671	0.351537

### Sheet: S1C
Table S1. Logistic regression and Fisher's exact tests for metastatic odds of non-small cell lung cancer (NSCLC) in TET2-CH vs all other patients
			TET2-CH (N=72)		Other patients (N=3032)
			Metastatic	Non-metastatic	Metastatic	Non-metastatic
			N(%)	N(%)	N(%)	N(%)
			54 (75)	18 (25)	2598 (86)	434 (14)
	Statistical method		OR	Conf.low	Conf.high	P value (without correction for multiple testing)
	Logistic regression		0.522685	0.288683	0.946365	0.0321929
	Fisher's exact test		0.50128	0.28616	0.917329	0.0168557

### Sheet: S1D
Table S1. Logistic regression and Fisher's exact tests for metastatic odds of prostate in TET2-CH vs all other patients
			TET2-CH (N=30)		Other patients (N=1375)
			Metastatic	Non-metastatic	Metastatic	Non-metastatic
			N(%)	N(%)	N(%)	N(%)
			27 (90)	3 (10)	1169 (85)	206 (15)
	Statistical method		OR	Conf.low	Conf.high	P value (without correction for multiple testing)
	Logistic regression		1.9818	0.487947	8.04906	0.338798
	Fisher's exact test		1.58552	0.481132	8.24066	0.607123

### Sheet: raw_data
		Prostate												Colorectal Cancer												Non-Small Cell Lung Cancer												Breast Cancer
	term	estimate	std.error	statistic	p.value	OR	conf.low	conf.high	N of all 16744 patients	N with metastasis			term	estimate	std.error	statistic	p.value	OR	conf.low	conf.high	N of all 16744 patients	N with metastasis			term	estimate	std.error	statistic	p.value	OR	conf.low	conf.high	N of all 16744 patients	N with metastasis			term	estimate	std.error	statistic	p.value	OR	conf.low	conf.high	N of all 16744 patients	N with metastasis
1	(Intercept)	13.6765	535.412	0.0255439	0.979621	870247	0	#NUM!				1	(Intercept)	4.48652	0.782693	5.73217	9.91557e-09	88.8123	19.1528	411.827				1	(Intercept)	3.54812	0.412775	8.59577	8.27092e-18	34.7478	15.4727	78.0348				1	(Intercept)	0.954428	0.302231	3.15794	0.00158886	2.59718	1.43628	4.69642
2	TET2_only	0.684003	0.715078	0.956544	0.338798	1.9818	0.487947	8.04906	30	27		2	TET2_only	-0.64037	0.791616	-0.80894	0.41855	0.527097	0.1117	2.4873	26	24		2	TET2_only	-0.648777	0.302883	-2.14201	0.0321929	0.522685	0.288683	0.946365	72	54		2	TET2_only	-1.02044	0.368216	-2.7713	0.00558333	0.360438	0.175145	0.741757	39	23
3	Age	0.000796893	0.00928088	0.0858639	0.931575	1.0008	0.982757	1.01917				3	Age	-0.012293	0.00913871	-1.34516	0.178573	0.987782	0.970247	1.00563				3	Age	-0.012076	0.00549125	-2.19914	0.0278683	0.987997	0.97742	0.998688				3	Age	-0.016362	0.00429484	-3.80968	0.000139145	0.983771	0.975525	0.992087
4	Sex.xMale	-11.304	535.411	-0.0211128	0.983156	1.23233e-05	0	#NUM!				4	Sex.xMale	-0.119231	0.23459	-0.508254	0.611275	0.887603	0.560444	1.40574				4	Sex.xMale	0.140084	0.111631	1.25489	0.209519	1.15037	0.924306	1.43173				4	Sex.xMale	-0.276066	0.566171	-0.487602	0.625831	0.758763	0.250133	2.30166
5	Race.CategoryBlack or african american	-0.632589	0.535903	-1.18042	0.237835	0.531215	0.185823	1.51859				5	Race.CategoryBlack or african american	-0.454517	0.519877	-0.874278	0.381967	0.634754	0.229128	1.75847				5	Race.CategoryBlack or african american	0.0215497	0.354103	0.060857	0.951473	1.02178	0.510435	2.0454				5	Race.CategoryBlack or african american	0.202108	0.257455	0.785022	0.432441	1.22398	0.738965	2.02733
6	Race.CategoryNative hawaiian or pacific isl	12.0052	535.411	0.0224225	0.982111	163610	0	#NUM!				6	Race.CategoryNative american-am ind/alaska	14.5228	1425.1	0.0101907	0.991869	2.02839e+06	0	#NUM!				6	Race.CategoryNative american-am ind/alaska	-0.628679	1.18804	-0.529175	0.596684	0.533296	0.0519627	5.47324				6	Race.CategoryNative american-am ind/alaska	-14.2553	364.327	-0.0391279	0.968788	6.44148e-07	0	8.51942e+303
7	Race.CategoryNo value entered	-1.40396	0.842442	-1.66653	0.0956075	0.245623	0.0471159	1.28047				7	Race.CategoryNative hawaiian or pacific isl	13.3893	3956.18	0.00338441	0.9973	653011	0	#NUM!				7	Race.CategoryNative hawaiian or pacific isl	9.76591	324.744	0.0300727	0.976009	17429.4	6.51301e-273	4.66424e+280				7	Race.CategoryNo value entered	0.437007	0.772553	0.565666	0.571621	1.54807	0.340549	7.0372
8	Race.CategoryOther	0.0648864	0.824084	0.0787376	0.937241	1.06704	0.21218	5.36605				8	Race.CategoryNo value entered	-0.695971	1.05219	-0.661447	0.508325	0.49859	0.0634013	3.92093				8	Race.CategoryNo value entered	-1.62906	0.606586	-2.68562	0.00723963	0.196114	0.0597273	0.643941				8	Race.CategoryOther	-0.186514	0.319242	-0.58424	0.559059	0.829847	0.443867	1.55147
9	Race.CategoryPt refused to answer	-0.145149	0.595621	-0.243694	0.807468	0.864893	0.269128	2.77949				9	Race.CategoryOther	14.6178	625.826	0.0233576	0.981365	2.23069e+06	0	#NUM!				9	Race.CategoryOther	0.0970362	0.574432	0.168926	0.865855	1.1019	0.357418	3.3971				9	Race.CategoryPt refused to answer	0.52865	0.336688	1.57015	0.116381	1.69664	0.876991	3.28234
10	Race.CategoryUnknown	-3.1969	1.325	-2.41275	0.0158325	0.0408887	0.00304607	0.548867				10	Race.CategoryPt refused to answer	-0.381466	0.693894	-0.549746	0.582493	0.68286	0.175258	2.66064				10	Race.CategoryPt refused to answer	-0.299565	0.338192	-0.885784	0.375734	0.741141	0.381967	1.43805				10	Race.CategoryUnknown	-1.06078	0.50919	-2.08326	0.0372272	0.346186	0.127608	0.939164
11	Race.CategoryWhite	-0.167387	0.485858	-0.344519	0.730456	0.845872	0.326388	2.19218				11	Race.CategoryUnknown	-4.25953	1.01365	-4.20215	2.6439e-05	0.014129	0.00193763	0.103027				11	Race.CategoryUnknown	-3.76676	0.842668	-4.47004	7.82065e-06	0.023127	0.0044343	0.120618				11	Race.CategoryWhite	0.161415	0.207877	0.776494	0.437457	1.17517	0.781904	1.76624
12	Smoking.StatusCurrent Smoker	0.423073	0.437438	0.967162	0.333463	1.52665	0.647715	3.59826				12	Race.CategoryWhite	0.18784	0.439966	0.426942	0.669422	1.20664	0.509414	2.85815				12	Race.CategoryWhite	-0.264105	0.213714	-1.23579	0.216538	0.767893	0.505108	1.16739				12	Smoking.StatusCurrent Smoker	0.00593301	0.251252	0.0236138	0.981161	1.00595	0.614762	1.64606
13	Smoking.StatusFormer Smoker	0.107921	0.17675	0.610585	0.541474	1.11396	0.787801	1.57515				13	Smoking.StatusCurrent Smoker	-0.104314	0.548906	-0.190041	0.849277	0.900942	0.307226	2.64201				13	Smoking.StatusCurrent Smoker	-0.236191	0.22353	-1.05664	0.290675	0.78963	0.509508	1.22376				13	Smoking.StatusFormer Smoker	-0.0963286	0.11073	-0.86994	0.384333	0.908166	0.730987	1.12829
14	Smoking.StatusUnknown	-2.3567	0.393461	-5.98968	2.10255e-09	0.094732	0.0438103	0.204841				14	Smoking.StatusFormer Smoker	-0.115171	0.263672	-0.436795	0.66226	0.891214	0.531545	1.49425				14	Smoking.StatusFormer Smoker	-0.260263	0.144775	-1.7977	0.072224	0.770849	0.580409	1.02377				14	Smoking.StatusUnknown	0.625387	0.45354	1.3789	0.167925	1.86897	0.768318	4.54635
15	Chemotherapy.TreatmentUnknown	-0.0782322	0.362185	-0.216001	0.828987	0.92475	0.454701	1.88071				15	Smoking.StatusUnknown	-1.96069	0.393981	-4.9766	6.47121e-07	0.140762	0.0650311	0.304683				15	Smoking.StatusUnknown	0.228115	0.362336	0.629568	0.528977	1.25623	0.617508	2.55561				15	Chemotherapy.TreatmentUnknown	0.248509	0.226184	1.0987	0.271897	1.28211	0.82299	1.99737
16	Chemotherapy.TreatmentYes	2.29749	0.640151	3.58899	0.000331965	9.94923	2.83715	34.8897				16	Chemotherapy.TreatmentUnknown	-1.53616	0.674783	-2.27653	0.0228143	0.215205	0.0573411	0.80768				16	Chemotherapy.TreatmentUnknown	-0.354531	0.279316	-1.26928	0.204341	0.701502	0.405761	1.2128				16	Chemotherapy.TreatmentYes	1.47858	0.169639	8.71605	2.88088e-18	4.38671	3.14586	6.117
17	Radiation.TherapyUnknown	-0.79193	0.398346	-1.98805	0.0468066	0.45297	0.207487	0.98889				17	Chemotherapy.TreatmentYes	0.556714	0.527243	1.0559	0.291016	1.74493	0.62084	4.90429				17	Chemotherapy.TreatmentYes	0.787638	0.24384	3.23015	0.00123725	2.1982	1.36303	3.54509				17	Radiation.TherapyUnknown	0.733887	0.214529	3.42093	0.000624085	2.08316	1.36808	3.172
18	Radiation.TherapyYes	-0.0290493	0.348466	-0.0833635	0.933563	0.971369	0.490641	1.92311				18	Radiation.TherapyUnknown	0.114468	0.536943	0.213184	0.831184	1.12128	0.391433	3.21195				18	Radiation.TherapyUnknown	-1.01854	0.2611	-3.90097	9.58079e-05	0.36112	0.216471	0.602428				18	Radiation.TherapyYes	1.1664	0.20673	5.64213	1.6796e-08	3.21041	2.14086	4.8143
												19	Radiation.TherapyYes	0.12051	0.623723	0.193211	0.846794	1.12807	0.332211	3.83054				19	Radiation.TherapyYes	0.330375	0.281534	1.17348	0.240602	1.39149	0.801372	2.41616
Fishers exact tests
	estimate	p.value	conf.low	conf.high	method	alternative							estimate	p.value	conf.low	conf.high	method	alternative							estimate	p.value	conf.low	conf.high	method	alternative							estimate	p.value	conf.low	conf.high	method	alternative
1	1.58552	0.607123	0.481132	8.24066	Fisher's Exact Test for Count Data	two.sided						1	0.592241	0.351537	0.143362	5.24671	Fisher's Exact Test for Count Data	two.sided						1	0.50128	0.0168557	0.28616	0.917329	Fisher's Exact Test for Count Data	two.sided						1	0.45338	0.0219406	0.227593	0.924864	Fisher's Exact Test for Count Data	two.sided
